# Targeted DNA integration in human cells without double-strand breaks using CRISPR RNA-guided transposases

**DOI:** 10.1101/2023.03.17.533036

**Authors:** George D. Lampe, Rebeca T. King, Tyler S. Halpin-Healy, Sanne E. Klompe, Marcus I. Hogan, Phuc Leo H. Vo, Stephen Tang, Alejandro Chavez, Samuel H. Sternberg

## Abstract

Traditional genome-editing reagents such as CRISPR-Cas9 achieve targeted DNA modification by introducing double-strand breaks (DSBs), thereby stimulating localized DNA repair by endogenous cellular repair factors. While highly effective at generating heterogenous knockout mutations, this approach suffers from undesirable byproducts and an inability to control product purity. Here we develop a system in human cells for programmable, DSB-free DNA integration using Type I CRISPR-associated transposons (CASTs). To adapt our previously described CAST systems, we optimized DNA targeting by the QCascade complex through a comprehensive assessment of protein design, and we developed potent transcriptional activators by exploiting the multi-valent recruitment of the AAA+ ATPase, TnsC, to genomic sites targeted by QCascade. After initial detection of plasmid-based transposition, we screened 15 homologous CAST systems from a wide range of bacterial hosts, identified a CAST homolog from *Pseudoalteromonas* that exhibited improved activity, and increased integration efficiencies through parameter optimization. We further discovered that bacterial ClpX enhances genomic integration by multiple orders of magnitude, and we propose that this critical accessory factor functions to drive active disassembly of the post-transposition CAST complex, akin to its demonstrated role in Mu transposition. Our work highlights the ability to functionally reconstitute complex, multi-component machineries in human cells, and establishes a strong foundation to realize the full potential of CRISPR-associated transposons for human genome engineering.
