## Supplemental Tables for "Targeted DNA integration in human cells without double-strand breaks using CRISPR RNA-guided transposases"

### Sheet: Supplementary Table 1 
	Lampe*, King* et al. 2023
	Supplementary Table 1 | Description and sequence of plasmids used in this study.
	Plasmids Used in Human Experiments
	Plasmid ID	System	Description	Notes	Plasmid Sequence
	pSL0341	n/a	pTarget	n/a	CATTTATATTCCCCAGAACATCAGGTTAATGGCGTTTTTGATGTCATTTTCGCGGTGGCTGAGATCAGCCACTTCTTCCCCGATAACGGAGACCGGCACACTGGCCATATCGGTGGTCATCATGCGCCAGCTTTCATCCCCGATATGCACCACCGGGTAAAGTTCACGGGAGACTTTATCTGACAGCAGACGTGCACTGGCCAGGGGGATCACCATCCGTCGCCCCGGCGTGTCAATAATATCACTCTGTACATCCACAAACAGACGATAACGGCTCTCTCTTTTATAGGTGTAAACCTTAAACTGCCGTACGTATAGGCTGCGCAACTGTTGGGAAGGGCGATCGGTGCGGGCCTCTTCGCTATTACGCCAGCTGGCGAAAGGGGGATGTGCTGCAAG…
	pSL0454	I-E	Pse Cascade VP64-Cas7	N-terminal BP NLS, VP64	GACGGATCGGGAGATCTCCCGATCCCCTATGGTGCACTCTCAGTACAATCTGCTCTGATGCCGCATAGTTAAGCCAGTATCTGCTCCCTGCTTGTGTGTTGGAGGTCGCTGAGTAGTGCGCGAGCAAAATTTAAGCTACAACAAGGCAAGGCTTGACCGACAATTGCATGAAGAATCTGCTTAGGGTTAGGCGTTTTGCGCTGCTTCGCGATGTACGGGCCAGATATACGCGTTGACATTGATTATTGACTAGTTATTAATAGTAATCAATTACGGGGTCATTAGTTCATAGCCCATATATGGAGTTCCGCGTTACATAACTTACGGTAAATGGCCCGCCTGGCTGACCGCCCAACGACCCCCGCCCATTGACGTCAATAATGACGTATGTTCCCATAG…
	pSL0532	I-E	Pse I-E Targeting crRNA	n/a	GACGGATCGGGAGATCTCCCGATCCCCTATGGTCGACTCTCAGTACAATCTGCTCTGATGCCGCATAGTTAAGCCAGTATCTGCTCCCTGCTTGTGTGTTGGAGGTCGCTGAGTAGTGCGCGAGCAAAATTTAAGCTACAACAAGGCAAGGCTTGACCGACAATTGCATGAAGAATCTGCTTAGGGTTAGGCGTTTTGCGCTGCTTCGCGATGTACGGGCCAGATATACGCGAGGGCCTATTTCCCATGATTCCTTCATATTTGCATATACGATACAAGGCTGTTAGAGAGATAATTAGAATTAATTTGACTGTAAACACAAAGATATTAGTACAAAATACGTGACGTAGAAAGTAATAATTTCTTGGGTAGTTTGCAGTTTTAAAATTATGTTTTAAA…
	pSL0534	I-E	Pse I-E NT crRNA	n/a	GACGGATCGGGAGATCTCCCGATCCCCTATGGTCGACTCTCAGTACAATCTGCTCTGATGCCGCATAGTTAAGCCAGTATCTGCTCCCTGCTTGTGTGTTGGAGGTCGCTGAGTAGTGCGCGAGCAAAATTTAAGCTACAACAAGGCAAGGCTTGACCGACAATTGCATGAAGAATCTGCTTAGGGTTAGGCGTTTTGCGCTGCTTCGCGATGTACGGGCCAGATATACGCGAGGGCCTATTTCCCATGATTCCTTCATATTTGCATATACGATACAAGGCTGTTAGAGAGATAATTAGAATTAATTTGACTGTAAACACAAAGATATTAGTACAAAATACGTGACGTAGAAAGTAATAATTTCTTGGGTAGTTTGCAGTTTTAAAATTATGTTTTAAA…
	pSL2276	I-E	Pse I-E_DR-eGFP	n/a	CTTCGGAAAAAGAGTTGGTAGCTCTTGATCCGGCAAACAAACCACCGCTGGTAGCGGTGGTTTTTTTGTTTGCAAGCAGCAGATTACGCGCAGAAAAAAAGGATCTCAAGAAGATCCTTTGATCTTTTCTACGGGGTCTGACGCTCAGTGGAACGAAAACTCACGTTAAGGGATTTTGGTCATGAGATTATCAAAAAGGATCTTCACCTAGATCCTTTTAAATTAAAAATGAAGTTTTAAATCAATCTAAAGTATATATGAGTAAACTTGGTCTGACAGTTACCAATGCTTAATCAGTGAGGCACCTATCTCAGCGATCTGTCTATTTCGTTCATCCATAGTTGCCTGACTCCCCGTCGTGTAGATAACTACGATACGGGAGGGCTTACCATCTGGCCC…
	pSL2277	VchCAST	Tn6677_DR-eGFP	n/a	CTTCGGAAAAAGAGTTGGTAGCTCTTGATCCGGCAAACAAACCACCGCTGGTAGCGGTGGTTTTTTTGTTTGCAAGCAGCAGATTACGCGCAGAAAAAAAGGATCTCAAGAAGATCCTTTGATCTTTTCTACGGGGTCTGACGCTCAGTGGAACGAAAACTCACGTTAAGGGATTTTGGTCATGAGATTATCAAAAAGGATCTTCACCTAGATCCTTTTAAATTAAAAATGAAGTTTTAAATCAATCTAAAGTATATATGAGTAAACTTGGTCTGACAGTTACCAATGCTTAATCAGTGAGGCACCTATCTCAGCGATCTGTCTATTTCGTTCATCCATAGTTGCCTGACTCCCCGTCGTGTAGATAACTACGATACGGGAGGGCTTACCATCTGGCCC…
	pSL2279	I-E	Pse I-E pCas6	N-terminal BP NLS	GACGGATCGGGAGATCTCCCGATCCCCTATGGTCGACTCTCAGTACAATCTGCTCTGATGCCGCATAGTTAAGCCAGTATCTGCTCCCTGCTTGTGTGTTGGAGGTCGCTGAGTAGTGCGCGAGCAAAATTTAAGCTACAACAAGGCAAGGCTTGACCGACAATTGCATGAAGAATCTGCTTAGGGTTAGGCGTTTTGCGCTGCTTCGCGATGTACGGGCCAGATATACGCGTTGACATTGATTATTGACTAGTTATTAATAGTAATCAATTACGGGGTCATTAGTTCATAGCCCATATATGGAGTTCCGCGTTACATAACTTACGGTAAATGGCCCGCCTGGCTGACCGCCCAACGACCCCCGCCCATTGACGTCAATAATGACGTATGTTCCCATAG…
	pSL812	VchCAST	Vch stuffer crRNA	n/a	TTGCCCGGCGTCAATACGGGATAATACCGCGCCACATAGCAGAACTTTAAAAGTGCTCATCATTGGAAAACGTTCTTCGGGGCGAAAACTCTCAAGGATCTTACCGCTGTTGAGATCCAGTTCGATGTAACCCACTCGTGCACCCAACTGATCTTCAGCATCTTTTACTTTCACCAGCGTTTCTGGGTGAGCAAAAACAGGAAGGCAAAATGCCGCAAAAAAGGGAATAAGGGCGACACGGAAATGTTGAATACTCATACTCTTCCTTTTTCATTATTATTGAAGCATTTATCAGGGTTATTGTCTCATGAGCGGATACATATTTGAATGTATTTAGAAAAATAAACAAATAGGGGTTCCGCGCACATTTCCCCGAAAAGTGCCACCTGACGTCGACGG…
	pSL2620	VchCAST	Vch pTniQ	N-terminal BP NLS	GACGGATCGGGAGATCTCCCGATCCCCTATGGTCGACTCTCAGTACAATCTGCTCTGATGCCGCATAGTTAAGCCAGTATCTGCTCCCTGCTTGTGTGTTGGAGGTCGCTGAGTAGTGCGCGAGCAAAATTTAAGCTACAACAAGGCAAGGCTTGACCGACAATTGCATGAAGAATCTGCTTAGGGTTAGGCGTTTTGCGCTGCTTCGCGATGTACGGGCCAGATATACGCGTTGACATTGATTATTGACTAGTTATTAATAGTAATCAATTACGGGGTCATTAGTTCATAGCCCATATATGGAGTTCCGCGTTACATAACTTACGGTAAATGGCCCGCCTGGCTGACCGCCCAACGACCCCCGCCCATTGACGTCAATAATGACGTATGTTCCCATAG…
	pSL2621	VchCAST	Vch pCas8	N-terminal BP NLS	GACGGATCGGGAGATCTCCCGATCCCCTATGGTCGACTCTCAGTACAATCTGCTCTGATGCCGCATAGTTAAGCCAGTATCTGCTCCCTGCTTGTGTGTTGGAGGTCGCTGAGTAGTGCGCGAGCAAAATTTAAGCTACAACAAGGCAAGGCTTGACCGACAATTGCATGAAGAATCTGCTTAGGGTTAGGCGTTTTGCGCTGCTTCGCGATGTACGGGCCAGATATACGCGTTGACATTGATTATTGACTAGTTATTAATAGTAATCAATTACGGGGTCATTAGTTCATAGCCCATATATGGAGTTCCGCGTTACATAACTTACGGTAAATGGCCCGCCTGGCTGACCGCCCAACGACCCCCGCCCATTGACGTCAATAATGACGTATGTTCCCATAG…
	pSL2622	VchCAST	Vch pCas7	N-terminal BP NLS	GACGGATCGGGAGATCTCCCGATCCCCTATGGTCGACTCTCAGTACAATCTGCTCTGATGCCGCATAGTTAAGCCAGTATCTGCTCCCTGCTTGTGTGTTGGAGGTCGCTGAGTAGTGCGCGAGCAAAATTTAAGCTACAACAAGGCAAGGCTTGACCGACAATTGCATGAAGAATCTGCTTAGGGTTAGGCGTTTTGCGCTGCTTCGCGATGTACGGGCCAGATATACGCGTTGACATTGATTATTGACTAGTTATTAATAGTAATCAATTACGGGGTCATTAGTTCATAGCCCATATATGGAGTTCCGCGTTACATAACTTACGGTAAATGGCCCGCCTGGCTGACCGCCCAACGACCCCCGCCCATTGACGTCAATAATGACGTATGTTCCCATAG…
	pSL2623	VchCAST	Vch pCas6	N-terminal BP NLS	GACGGATCGGGAGATCTCCCGATCCCCTATGGTCGACTCTCAGTACAATCTGCTCTGATGCCGCATAGTTAAGCCAGTATCTGCTCCCTGCTTGTGTGTTGGAGGTCGCTGAGTAGTGCGCGAGCAAAATTTAAGCTACAACAAGGCAAGGCTTGACCGACAATTGCATGAAGAATCTGCTTAGGGTTAGGCGTTTTGCGCTGCTTCGCGATGTACGGGCCAGATATACGCGTTGACATTGATTATTGACTAGTTATTAATAGTAATCAATTACGGGGTCATTAGTTCATAGCCCATATATGGAGTTCCGCGTTACATAACTTACGGTAAATGGCCCGCCTGGCTGACCGCCCAACGACCCCCGCCCATTGACGTCAATAATGACGTATGTTCCCATAG…
	pSL2645	VchCAST	Vch pTnsC	N-terminal BP NLS	GACGGATCGGGAGATCTCCCGATCCCCTATGGTCGACTCTCAGTACAATCTGCTCTGATGCCGCATAGTTAAGCCAGTATCTGCTCCCTGCTTGTGTGTTGGAGGTCGCTGAGTAGTGCGCGAGCAAAATTTAAGCTACAACAAGGCAAGGCTTGACCGACAATTGCATGAAGAATCTGCTTAGGGTTAGGCGTTTTGCGCTGCTTCGCGATGTACGGGCCAGATATACGCGTTGACATTGATTATTGACTAGTTATTAATAGTAATCAATTACGGGGTCATTAGTTCATAGCCCATATATGGAGTTCCGCGTTACATAACTTACGGTAAATGGCCCGCCTGGCTGACCGCCCAACGACCCCCGCCCATTGACGTCAATAATGACGTATGTTCCCATAG…
	pSL2669	VchCAST	Vch pTnsABf	Internal BP NLS	GACGGATCGGGAGATCTCCCGATCCCCTATGGTCGACTCTCAGTACAATCTGCTCTGATGCCGCATAGTTAAGCCAGTATCTGCTCCCTGCTTGTGTGTTGGAGGTCGCTGAGTAGTGCGCGAGCAAAATTTAAGCTACAACAAGGCAAGGCTTGACCGACAATTGCATGAAGAATCTGCTTAGGGTTAGGCGTTTTGCGCTGCTTCGCGATGTACGGGCCAGATATACGCGTTGACATTGATTATTGACTAGTTATTAATAGTAATCAATTACGGGGTCATTAGTTCATAGCCCATATATGGAGTTCCGCGTTACATAACTTACGGTAAATGGCCCGCCTGGCTGACCGCCCAACGACCCCCGCCCATTGACGTCAATAATGACGTATGTTCCCATAG…
	pSL2693	VchCAST	Vch pVP64-Cas7	N-terminal BP NLS, VP64	GACGGATCGGGAGATCTCCCGATCCCCTATGGTCGACTCTCAGTACAATCTGCTCTGATGCCGCATAGTTAAGCCAGTATCTGCTCCCTGCTTGTGTGTTGGAGGTCGCTGAGTAGTGCGCGAGCAAAATTTAAGCTACAACAAGGCAAGGCTTGACCGACAATTGCATGAAGAATCTGCTTAGGGTTAGGCGTTTTGCGCTGCTTCGCGATGTACGGGCCAGATATACGCGTTGACATTGATTATTGACTAGTTATTAATAGTAATCAATTACGGGGTCATTAGTTCATAGCCCATATATGGAGTTCCGCGTTACATAACTTACGGTAAATGGCCCGCCTGGCTGACCGCCCAACGACCCCCGCCCATTGACGTCAATAATGACGTATGTTCCCATAG…
	pSL2783	VchCAST	Vch pTnsC-VP64	C-terminal BP NLS, VP64	GACGGATCGGGAGATCTCCCGATCCCCTATGGTCGACTCTCAGTACAATCTGCTCTGATGCCGCATAGTTAAGCCAGTATCTGCTCCCTGCTTGTGTGTTGGAGGTCGCTGAGTAGTGCGCGAGCAAAATTTAAGCTACAACAAGGCAAGGCTTGACCGACAATTGCATGAAGAATCTGCTTAGGGTTAGGCGTTTTGCGCTGCTTCGCGATGTACGGGCCAGATATACGCGTTGACATTGATTATTGACTAGTTATTAATAGTAATCAATTACGGGGTCATTAGTTCATAGCCCATATATGGAGTTCCGCGTTACATAACTTACGGTAAATGGCCCGCCTGGCTGACCGCCCAACGACCCCCGCCCATTGACGTCAATAATGACGTATGTTCCCATAG…
	pSL3617	PseCAST	Pse stuffer crRNA	n/a	TTGCCCGGCGTCAATACGGGATAATACCGCGCCACATAGCAGAACTTTAAAAGTGCTCATCATTGGAAAACGTTCTTCGGGGCGAAAACTCTCAAGGATCTTACCGCTGTTGAGATCCAGTTCGATGTAACCCACTCGTGCACCCAACTGATCTTCAGCATCTTTTACTTTCACCAGCGTTTCTGGGTGAGCAAAAACAGGAAGGCAAAATGCCGCAAAAAAGGGAATAAGGGCGACACGGAAATGTTGAATACTCATACTCTTCCTTTTTCATTATTATTGAAGCATTTATCAGGGTTATTGTCTCATGAGCGGATACATATTTGAATGTATTTAGAAAAATAAACAAATAGGGGTTCCGCGCACATTTCCCCGAAAAGTGCCACCTGACGTCGACGG…
	pSL2912	PseCAST	Pse pTniQ	N-terminal BP NLS	GACGGATCGGGAGATCTCCCGATCCCCTATGGTGCACTCTCAGTACAATCTGCTCTGATGCCGCATAGTTAAGCCAGTATCTGCTCCCTGCTTGTGTGTTGGAGGTCGCTGAGTAGTGCGCGAGCAAAATTTAAGCTACAACAAGGCAAGGCTTGACCGACAATTGCATGAAGAATCTGCTTAGGGTTAGGCGTTTTGCGCTGCTTCGCGATGTACGGGCCAGATATACGCGTTGACATTGATTATTGACTAGTTATTAATAGTAATCAATTACGGGGTCATTAGTTCATAGCCCATATATGGAGTTCCGCGTTACATAACTTACGGTAAATGGCCCGCCTGGCTGACCGCCCAACGACCCCCGCCCATTGACGTCAATAATGACGTATGTTCCCATAG…
	pSL2913	PseCAST	Pse pCas8	N-terminal BP NLS	GACGGATCGGGAGATCTCCCGATCCCCTATGGTGCACTCTCAGTACAATCTGCTCTGATGCCGCATAGTTAAGCCAGTATCTGCTCCCTGCTTGTGTGTTGGAGGTCGCTGAGTAGTGCGCGAGCAAAATTTAAGCTACAACAAGGCAAGGCTTGACCGACAATTGCATGAAGAATCTGCTTAGGGTTAGGCGTTTTGCGCTGCTTCGCGATGTACGGGCCAGATATACGCGTTGACATTGATTATTGACTAGTTATTAATAGTAATCAATTACGGGGTCATTAGTTCATAGCCCATATATGGAGTTCCGCGTTACATAACTTACGGTAAATGGCCCGCCTGGCTGACCGCCCAACGACCCCCGCCCATTGACGTCAATAATGACGTATGTTCCCATAG…
	pSL2914	PseCAST	Pse pCas7	N-terminal BP NLS	GACGGATCGGGAGATCTCCCGATCCCCTATGGTGCACTCTCAGTACAATCTGCTCTGATGCCGCATAGTTAAGCCAGTATCTGCTCCCTGCTTGTGTGTTGGAGGTCGCTGAGTAGTGCGCGAGCAAAATTTAAGCTACAACAAGGCAAGGCTTGACCGACAATTGCATGAAGAATCTGCTTAGGGTTAGGCGTTTTGCGCTGCTTCGCGATGTACGGGCCAGATATACGCGTTGACATTGATTATTGACTAGTTATTAATAGTAATCAATTACGGGGTCATTAGTTCATAGCCCATATATGGAGTTCCGCGTTACATAACTTACGGTAAATGGCCCGCCTGGCTGACCGCCCAACGACCCCCGCCCATTGACGTCAATAATGACGTATGTTCCCATAG…
	pSL2915	PseCAST	Pse pCas6	N-terminal BP NLS	GACGGATCGGGAGATCTCCCGATCCCCTATGGTGCACTCTCAGTACAATCTGCTCTGATGCCGCATAGTTAAGCCAGTATCTGCTCCCTGCTTGTGTGTTGGAGGTCGCTGAGTAGTGCGCGAGCAAAATTTAAGCTACAACAAGGCAAGGCTTGACCGACAATTGCATGAAGAATCTGCTTAGGGTTAGGCGTTTTGCGCTGCTTCGCGATGTACGGGCCAGATATACGCGTTGACATTGATTATTGACTAGTTATTAATAGTAATCAATTACGGGGTCATTAGTTCATAGCCCATATATGGAGTTCCGCGTTACATAACTTACGGTAAATGGCCCGCCTGGCTGACCGCCCAACGACCCCCGCCCATTGACGTCAATAATGACGTATGTTCCCATAG…
	pSL3718	PseCAST	PseQCascade	Polycistronic QCascade	GACGGATCGGGAGATCTCCCGATCCCCTATGGTGCACTCTCAGTACAATCTGCTCTGATGCCGCATAGTTAAGCCAGTATCTGCTCCCTGCTTGTGTGTTGGAGGTCGCTGAGTAGTGCGCGAGCAAAATTTAAGCTACAACAAGGCAAGGCTTGACCGACAATTGCATGAAGAATCTGCTTAGGGTTAGGCGTTTTGCGCTGCTTCGCGATGTACGGGCCAGATATACGCGTTGACATTGATTATTGACTAGTTATTAATAGTAATCAATTACGGGGTCATTAGTTCATAGCCCATATATGGAGTTCCGCGTTACATAACTTACGGTAAATGGCCCGCCTGGCTGACCGCCCAACGACCCCCGCCCATTGACGTCAATAATGACGTATGTTCCCATAG…
	pSL3713	PseCAST	Pse pTnsC-3xNLS	C-terminal BP 3xNLS	GACGGATCGGGAGATCTCCCGATCCCCTATGGTCGACTCTCAGTACAATCTGCTCTGATGCCGCATAGTTAAGCCAGTATCTGCTCCCTGCTTGTGTGTTGGAGGTCGCTGAGTAGTGCGCGAGCAAAATTTAAGCTACAACAAGGCAAGGCTTGACCGACAATTGCATGAAGAATCTGCTTAGGGTTAGGCGTTTTGCGCTGCTTCGCGATGTACGGGCCAGATATACGCGTTGACATTGATTATTGACTAGTTATTAATAGTAATCAATTACGGGGTCATTAGTTCATAGCCCATATATGGAGTTCCGCGTTACATAACTTACGGTAAATGGCCCGCCTGGCTGACCGCCCAACGACCCCCGCCCATTGACGTCAATAATGACGTATGTTCCCATAG…
	pSL3402	PseCAST	Pse pTnsA-NLS-Bf	Internal BP NLS	GACGGATCGGGAGATCTCCCGATCCCCTATGGTGCACTCTCAGTACAATCTGCTCTGATGCCGCATAGTTAAGCCAGTATCTGCTCCCTGCTTGTGTGTTGGAGGTCGCTGAGTAGTGCGCGAGCAAAATTTAAGCTACAACAAGGCAAGGCTTGACCGACAATTGCATGAAGAATCTGCTTAGGGTTAGGCGTTTTGCGCTGCTTCGCGATGTACGGGCCAGATATACGCGTTGACATTGATTATTGACTAGTTATTAATAGTAATCAATTACGGGGTCATTAGTTCATAGCCCATATATGGAGTTCCGCGTTACATAACTTACGGTAAATGGCCCGCCTGGCTGACCGCCCAACGACCCCCGCCCATTGACGTCAATAATGACGTATGTTCCCATAG…
	pSL3626	VchCAST	Vch pDonor	n/a	CTGGAGTGAATACCACGACGATTTCCGGCAGTTTCTACACATATATTCGCAAGATGTGGCGTGTTACGGTGAAAACCTGGCCTATTTCCCTAAAGGGTTTATTGAGAATATGTTTTTCGTCTCAGCCAATCCCTGGGTGAGTTTCACCAGTTTTGATTTAAACGTGGCCAATATGGACAACTTCTTCGCCCCCGTTTTCACTATGGGCAAATATTATACGCAAGGCGACAAGGTGCTGATGCCGCTGGCGATTCAGGTTCATCATGCCGTCTGTGATGGCTTCCATGTCGGCAGAATGCTTAATGAATTACAACAGTACTGCGATGAGTGGCAGGGCGGGGCGTAATTTTTTTAAGGCAGTTATTGGTGCCCTTctagagtcCTTACTGCAGTAGTTTT…
	pSL3637	PseCAST	Pse pDonor	Plasmid-to-plasmid	TTGAGATCCTTTTTTTCTGCGCGTAATCTGCTGCTTGCAAACAAAAAAACCACCGCTACCAGCGGTGGTTTGTTTGCCGGATCAAGAGCTACCAACTCTTTTTCCGAAGGTAACTGGCTTCAGCAGAGCGCAGATACCAAATACTGTTCTTCTAGTGTAGCCGTAGTTAGGCCACCACTTCAAGAACTCTGTAGCACCGCCTACATACCTCGCTCTGCTAATCCTGTTACCAGTGGCTGCTGCCAGTGGCGATAAGTCGTGTCTTACCGGGTTGGACTCAAGACGATAGTTACCGGATAAGGCGCAGCGGTCGGGCTGAACGGGGGGTTCGTGCACACAGCCCAGCTTGGAGCGAACGACCTACACCGAACTGAGATACCTACAGCGTGAGCTATGAGA…
	pSL3927	PseCAST	Pse pDonor	Plasmid-to-plasmid, Amplicon Sequencing	TTGAGATCCTTTTTTTCTGCGCGTAATCTGCTGCTTGCAAACAAAAAAACCACCGCTACCAGCGGTGGTTTGTTTGCCGGATCAAGAGCTACCAACTCTTTTTCCGAAGGTAACTGGCTTCAGCAGAGCGCAGATACCAAATACTGTTCTTCTAGTGTAGCCGTAGTTAGGCCACCACTTCAAGAACTCTGTAGCACCGCCTACATACCTCGCTCTGCTAATCCTGTTACCAGTGGCTGCTGCCAGTGGCGATAAGTCGTGTCTTACCGGGTTGGACTCAAGACGATAGTTACCGGATAAGGCGCAGCGGTCGGGCTGAACGGGGGGTTCGTGCACACAGCCCAGCTTGGAGCGAACGACCTACACCGAACTGAGATACCTACAGCGTGAGCTATGAGA…
	pSL3744	PseCAST	Pse pDonor	Cloning plasmid for amp seq primer binding site	ACTCATATATACTTTAGATTGATTTAAAACTTCATTTTTAATTTAAAAGGATCTAGGTGAAGATCCTTTTTGATAATCTCATGACCAAAATCCCTTAACGTGAGTTTTCGTTCCACTGAGCGTCAGACCCCGTAGAAAAGATCAAAGGATCTTCTTGAGATCCTTTTTTTCTGCGCGTAATCTGCTGCTTGCAAACAAAAAAACCACCGCTACCAGCGGTGGTTTGTTTGCCGGATCAAGAGCTACCAACTCTTTTTCCGAAGGTAACTGGCTTCAGCAGAGCGCAGATACCAAATACTGTTCTTCTAGTGTAGCCGTAGTTAGGCCACCACTTCAAGAACTCTGTAGCACCGCCTACATACCTCGCTCTGCTAATCCTGTTACCAGTGGCTGCTGCCA…
	pSL3936	PseCAST	Pse pDonor	tSL0425, amplicon sequencing	TTGAGATCCTTTTTTTCTGCGCGTAATCTGCTGCTTGCAAACAAAAAAACCACCGCTACCAGCGGTGGTTTGTTTGCCGGATCAAGAGCTACCAACTCTTTTTCCGAAGGTAACTGGCTTCAGCAGAGCGCAGATACCAAATACTGTTCTTCTAGTGTAGCCGTAGTTAGGCCACCACTTCAAGAACTCTGTAGCACCGCCTACATACCTCGCTCTGCTAATCCTGTTACCAGTGGCTGCTGCCAGTGGCGATAAGTCGTGTCTTACCGGGTTGGACTCAAGACGATAGTTACCGGATAAGGCGCAGCGGTCGGGCTGAACGGGGGGTTCGTGCACACAGCCCAGCTTGGAGCGAACGACCTACACCGAACTGAGATACCTACAGCGTGAGCTATGAGA…
	pSL4103	PseCAST	Pse pDonor	tSL0394, amplicon sequencing	GAGGACCGAAGGAGCTAACCGCTTTTTTGCACAACATGGGGGATCATGTAACTCGCCTTGATCGTTGGGAACCGGAGCTGAATGAAGCCATACCAAACGACGAGCGTGACACCACGATGCCTGTAGCAATGGCAACAACGTTGCGCAAACTATTAACTGGCGAACTACTTACTCTAGCTTCCCGGCAACAATTAATAGACTGGATGGAGGCGGATAAAGTTGCAGGACCACTTCTGCGCTCGGCCCTTCCGGCTGGCTGGTTTATTGCTGATAAATCTGGAGCCGGTGAGCGTGGGTCTCGCGGTATCATTGCAGCACTGGGGCCAGATGGTAAGCCCTCCCGTATCGTAGTTATCTACACGACGGGGAGTCAGGCAACTATGGATGAACGAAATAGAC…
	pSL4575	PseCAST	Pse pDonor	tSL0533, amplicon sequencing	ACTCATATATACTTTAGATTGATTTAAAACTTCATTTTTAATTTAAAAGGATCTAGGTGAAGATCCTTTTTGATAATCTCATGACCAAAATCCCTTAACGTGAGTTTTCGTTCCACTGAGCGTCAGACCCCGTAGAAAAGATCAAAGGATCTTCTTGAGATCCTTTTTTTCTGCGCGTAATCTGCTGCTTGCAAACAAAAAAACCACCGCTACCAGCGGTGGTTTGTTTGCCGGATCAAGAGCTACCAACTCTTTTTCCGAAGGTAACTGGCTTCAGCAGAGCGCAGATACCAAATACTGTTCTTCTAGTGTAGCCGTAGTTAGGCCACCACTTCAAGAACTCTGTAGCACCGCCTACATACCTCGCTCTGCTAATCCTGTTACCAGTGGCTGCTGCCA…
	pSL3815	PseCAST	Pse pDonor	tSL0428, amplicon sequencing	AAAATCCCTTAACGTGAGTTTTCGTTCCACTGAGCGTCAGACCCCGTAGAAAAGATCAAAGGATCTTCTTGAGATCCTTTTTTTCTGCGCGTAATCTGCTGCTTGCAAACAAAAAAACCACCGCTACCAGCGGTGGTTTGTTTGCCGGATCAAGAGCTACCAACTCTTTTTCCGAAGGTAACTGGCTTCAGCAGAGCGCAGATACCAAATACTGTTCTTCTAGTGTAGCCGTAGTTAGGCCACCACTTCAAGAACTCTGTAGCACCGCCTACATACCTCGCTCTGCTAATCCTGTTACCAGTGGCTGCTGCCAGTGGCGATAAGTCGTGTCTTACCGGGTTGGACTCAAGACGATAGTTACCGGATAAGGCGCAGCGGTCGGGCTGAACGGGGGGTTCG…
	pSL4070	PseCAST	Pse pDonor	tSL0455, amplicon sequencing	CAGATGGTAAGCCCTCCCGTATCGTAGTTATCTACACGACGGGGAGTCAGGCAACTATGGATGAACGAAATAGACAGATCGCTGAGATAGGTGCCTCACTGATTAAGCATTGGTAACTGTCAGACCAAGTTTACTCATATATACTTTAGATTGATTTAAAACTTCATTTTTAATTTAAAAGGATCTAGGTGAAGATCCTTTTTGATAATCTCATGACCAAAATCCCTTAACGTGAGTTTTCGTTCCACTGAGCGTCAGACCCCGTAGAAAAGATCAAAGGATCTTCTTGAGATCCTTTTTTTCTGCGCGTAATCTGCTGCTTGCAAACAAAAAAACCACCGCTACCAGCGGTGGTTTGTTTGCCGGATCAAGAGCTACCAACTCTTTTTCCGAAGGTAA…
	pSL4071	PseCAST	Pse pDonor	tSL0456, amplicon sequencing	AGCGTGACACCACGATGCCTGTAGCAATGGCAACAACGTTGCGCAAACTATTAACTGGCGAACTACTTACTCTAGCTTCCCGGCAACAATTAATAGACTGGATGGAGGCGGATAAAGTTGCAGGACCACTTCTGCGCTCGGCCCTTCCGGCTGGCTGGTTTATTGCTGATAAATCTGGAGCCGGTGAGCGTGGGTCTCGCGGTATCATTGCAGCACTGGGGCCAGATGGTAAGCCCTCCCGTATCGTAGTTATCTACACGACGGGGAGTCAGGCAACTATGGATGAACGAAATAGACAGATCGCTGAGATAGGTGCCTCACTGATTAAGCATTGGTAACTGTCAGACCAAGTTTACTCATATATACTTTAGATTGATTTAAAACTTCATTTTTAATTTA…
	pSL4072	PseCAST	Pse pDonor	tSL0457, amplicon sequencing	TTTTGCTCACCCAGAAACGCTGGTGAAAGTAAAAGATGCTGAAGATCAGTTGGGTGCACGAGTGGGTTACATCGAACTGGATCTCAACAGCGGTAAGATCCTTGAGAGTTTTCGCCCCGAAGAACGTTTTCCAATGATGAGCACTTTTAAAGTTCTGCTATGTGGCGCGGTATTATCCCGTATTGACGCCGGGCAAGAGCAACTCGGTCGCCGCATACACTATTCTCAGAATGACTTGGTTGAGTACTCACCAGTCACAGAAAAGCATCTTACGGATGGCATGACAGTAAGAGAATTATGCAGTGCTGCCATAACCATGAGTGATAACACTGCGGCCAACTTACTTCTGACAACGATCGGAGGACCGAAGGAGCTAACCGCTTTTTTGCACAACATGGG…
	pSL4762	PseCAST	Pse pDonor	tSL0458, amplicon sequencing	AGTTGCGCAGCCTGAATGGCGAATGGCGCCTGATGCGGTATTTTCTCCTTACGCATCTGTGCGGTATTTCACACCGCATATGGTGCACTCTCAGTACAATCTGCTCTGATGCCGCATAGTTAAGCCAGCCCCGACACCCGCCAACACCCGCTGACGCGCCCTGACGGGCTTGTCTGCTCCCGGCATCCGCTTACAGACAAGCTGTGACCGTCTCCGGGAGCTGCATGTGTCAGAGGTTTTCACCGTCATCACCGAAACGCGCGAGACGAAAGGGCCTCGTGATACGCCTATTTTTATAGGTTAATGTCATGATAATAATGGTTTCTTAGACGTCAGGTGGCACTTTTCGGGGAAATGTGCGCGGAACCCCTATTTGTTTATTTTTCTAAATACATTCAA…
	pSL4763	PseCAST	Pse pDonor	tSL0459, amplicon sequencing	AGTTGCGCAGCCTGAATGGCGAATGGCGCCTGATGCGGTATTTTCTCCTTACGCATCTGTGCGGTATTTCACACCGCATATGGTGCACTCTCAGTACAATCTGCTCTGATGCCGCATAGTTAAGCCAGCCCCGACACCCGCCAACACCCGCTGACGCGCCCTGACGGGCTTGTCTGCTCCCGGCATCCGCTTACAGACAAGCTGTGACCGTCTCCGGGAGCTGCATGTGTCAGAGGTTTTCACCGTCATCACCGAAACGCGCGAGACGAAAGGGCCTCGTGATACGCCTATTTTTATAGGTTAATGTCATGATAATAATGGTTTCTTAGACGTCAGGTGGCACTTTTCGGGGAAATGTGCGCGGAACCCCTATTTGTTTATTTTTCTAAATACATTCAA…
	pSL4764	PseCAST	Pse pDonor	tSL0460, amplicon sequencing	ACTCATATATACTTTAGATTGATTTAAAACTTCATTTTTAATTTAAAAGGATCTAGGTGAAGATCCTTTTTGATAATCTCATGACCAAAATCCCTTAACGTGAGTTTTCGTTCCACTGAGCGTCAGACCCCGTAGAAAAGATCAAAGGATCTTCTTGAGATCCTTTTTTTCTGCGCGTAATCTGCTGCTTGCAAACAAAAAAACCACCGCTACCAGCGGTGGTTTGTTTGCCGGATCAAGAGCTACCAACTCTTTTTCCGAAGGTAACTGGCTTCAGCAGAGCGCAGATACCAAATACTGTTCTTCTAGTGTAGCCGTAGTTAGGCCACCACTTCAAGAACTCTGTAGCACCGCCTACATACCTCGCTCTGCTAATCCTGTTACCAGTGGCTGCTGCCA…
	pSL4765	PseCAST	Pse pDonor	tSL0461, amplicon sequencing	AGTTGCGCAGCCTGAATGGCGAATGGCGCCTGATGCGGTATTTTCTCCTTACGCATCTGTGCGGTATTTCACACCGCATATGGTGCACTCTCAGTACAATCTGCTCTGATGCCGCATAGTTAAGCCAGCCCCGACACCCGCCAACACCCGCTGACGCGCCCTGACGGGCTTGTCTGCTCCCGGCATCCGCTTACAGACAAGCTGTGACCGTCTCCGGGAGCTGCATGTGTCAGAGGTTTTCACCGTCATCACCGAAACGCGCGAGACGAAAGGGCCTCGTGATACGCCTATTTTTATAGGTTAATGTCATGATAATAATGGTTTCTTAGACGTCAGGTGGCACTTTTCGGGGAAATGTGCGCGGAACCCCTATTTGTTTATTTTTCTAAATACATTCAA…
	pSL4766	PseCAST	Pse pDonor	tSL0462, amplicon sequencing	AGTTGCGCAGCCTGAATGGCGAATGGCGCCTGATGCGGTATTTTCTCCTTACGCATCTGTGCGGTATTTCACACCGCATATGGTGCACTCTCAGTACAATCTGCTCTGATGCCGCATAGTTAAGCCAGCCCCGACACCCGCCAACACCCGCTGACGCGCCCTGACGGGCTTGTCTGCTCCCGGCATCCGCTTACAGACAAGCTGTGACCGTCTCCGGGAGCTGCATGTGTCAGAGGTTTTCACCGTCATCACCGAAACGCGCGAGACGAAAGGGCCTCGTGATACGCCTATTTTTATAGGTTAATGTCATGATAATAATGGTTTCTTAGACGTCAGGTGGCACTTTTCGGGGAAATGTGCGCGGAACCCCTATTTGTTTATTTTTCTAAATACATTCAA…
	pSL4767	PseCAST	Pse pDonor	tSL0463, amplicon sequencing	AGTTGCGCAGCCTGAATGGCGAATGGCGCCTGATGCGGTATTTTCTCCTTACGCATCTGTGCGGTATTTCACACCGCATATGGTGCACTCTCAGTACAATCTGCTCTGATGCCGCATAGTTAAGCCAGCCCCGACACCCGCCAACACCCGCTGACGCGCCCTGACGGGCTTGTCTGCTCCCGGCATCCGCTTACAGACAAGCTGTGACCGTCTCCGGGAGCTGCATGTGTCAGAGGTTTTCACCGTCATCACCGAAACGCGCGAGACGAAAGGGCCTCGTGATACGCCTATTTTTATAGGTTAATGTCATGATAATAATGGTTTCTTAGACGTCAGGTGGCACTTTTCGGGGAAATGTGCGCGGAACCCCTATTTGTTTATTTTTCTAAATACATTCAA…
	pSL4768	PseCAST	Pse pDonor	tSL0464, amplicon sequencing	AGTTGCGCAGCCTGAATGGCGAATGGCGCCTGATGCGGTATTTTCTCCTTACGCATCTGTGCGGTATTTCACACCGCATATGGTGCACTCTCAGTACAATCTGCTCTGATGCCGCATAGTTAAGCCAGCCCCGACACCCGCCAACACCCGCTGACGCGCCCTGACGGGCTTGTCTGCTCCCGGCATCCGCTTACAGACAAGCTGTGACCGTCTCCGGGAGCTGCATGTGTCAGAGGTTTTCACCGTCATCACCGAAACGCGCGAGACGAAAGGGCCTCGTGATACGCCTATTTTTATAGGTTAATGTCATGATAATAATGGTTTCTTAGACGTCAGGTGGCACTTTTCGGGGAAATGTGCGCGGAACCCCTATTTGTTTATTTTTCTAAATACATTCAA…
	pSL4774	PseCAST	Pse pDonor	tSL0474, amplicon sequencing	AGTTGCGCAGCCTGAATGGCGAATGGCGCCTGATGCGGTATTTTCTCCTTACGCATCTGTGCGGTATTTCACACCGCATATGGTGCACTCTCAGTACAATCTGCTCTGATGCCGCATAGTTAAGCCAGCCCCGACACCCGCCAACACCCGCTGACGCGCCCTGACGGGCTTGTCTGCTCCCGGCATCCGCTTACAGACAAGCTGTGACCGTCTCCGGGAGCTGCATGTGTCAGAGGTTTTCACCGTCATCACCGAAACGCGCGAGACGAAAGGGCCTCGTGATACGCCTATTTTTATAGGTTAATGTCATGATAATAATGGTTTCTTAGACGTCAGGTGGCACTTTTCGGGGAAATGTGCGCGGAACCCCTATTTGTTTATTTTTCTAAATACATTCAA…
	pSL4775	PseCAST	Pse pDonor	tSL0475, amplicon sequencing	ACTCATATATACTTTAGATTGATTTAAAACTTCATTTTTAATTTAAAAGGATCTAGGTGAAGATCCTTTTTGATAATCTCATGACCAAAATCCCTTAACGTGAGTTTTCGTTCCACTGAGCGTCAGACCCCGTAGAAAAGATCAAAGGATCTTCTTGAGATCCTTTTTTTCTGCGCGTAATCTGCTGCTTGCAAACAAAAAAACCACCGCTACCAGCGGTGGTTTGTTTGCCGGATCAAGAGCTACCAACTCTTTTTCCGAAGGTAACTGGCTTCAGCAGAGCGCAGATACCAAATACTGTTCTTCTAGTGTAGCCGTAGTTAGGCCACCACTTCAAGAACTCTGTAGCACCGCCTACATACCTCGCTCTGCTAATCCTGTTACCAGTGGCTGCTGCCA…
	pSL4776	PseCAST	Pse pDonor	tSL0476, amplicon sequencing	AGTTGCGCAGCCTGAATGGCGAATGGCGCCTGATGCGGTATTTTCTCCTTACGCATCTGTGCGGTATTTCACACCGCATATGGTGCACTCTCAGTACAATCTGCTCTGATGCCGCATAGTTAAGCCAGCCCCGACACCCGCCAACACCCGCTGACGCGCCCTGACGGGCTTGTCTGCTCCCGGCATCCGCTTACAGACAAGCTGTGACCGTCTCCGGGAGCTGCATGTGTCAGAGGTTTTCACCGTCATCACCGAAACGCGCGAGACGAAAGGGCCTCGTGATACGCCTATTTTTATAGGTTAATGTCATGATAATAATGGTTTCTTAGACGTCAGGTGGCACTTTTCGGGGAAATGTGCGCGGAACCCCTATTTGTTTATTTTTCTAAATACATTCAA…
	pSL4777	PseCAST	Pse pDonor	tSL0477, amplicon sequencing	ACTCATATATACTTTAGATTGATTTAAAACTTCATTTTTAATTTAAAAGGATCTAGGTGAAGATCCTTTTTGATAATCTCATGACCAAAATCCCTTAACGTGAGTTTTCGTTCCACTGAGCGTCAGACCCCGTAGAAAAGATCAAAGGATCTTCTTGAGATCCTTTTTTTCTGCGCGTAATCTGCTGCTTGCAAACAAAAAAACCACCGCTACCAGCGGTGGTTTGTTTGCCGGATCAAGAGCTACCAACTCTTTTTCCGAAGGTAACTGGCTTCAGCAGAGCGCAGATACCAAATACTGTTCTTCTAGTGTAGCCGTAGTTAGGCCACCACTTCAAGAACTCTGTAGCACCGCCTACATACCTCGCTCTGCTAATCCTGTTACCAGTGGCTGCTGCCA…
	pSL4165	ClpX	EcoClpX	N-terminal BP NLS, native sequence	GACGGATCGGGAGATCTCCCGATCCCCTATGGTGCACTCTCAGTACAATCTGCTCTGATGCCGCATAGTTAAGCCAGTATCTGCTCCCTGCTTGTGTGTTGGAGGTCGCTGAGTAGTGCGCGAGCAAAATTTAAGCTACAACAAGGCAAGGCTTGACCGACAATTGCATGAAGAATCTGCTTAGGGTTAGGCGTTTTGCGCTGCTTCGCGATGTACGGGCCAGATATACGCGTTGACATTGATTATTGACTAGTTATTAATAGTAATCAATTACGGGGTCATTAGTTCATAGCCCATATATGGAGTTCCGCGTTACATAACTTACGGTAAATGGCCCGCCTGGCTGACCGCCCAACGACCCCCGCCCATTGACGTCAATAATGACGTATGTTCCCATAG…
	pSL4393	ClpX	EcoClpX	N-terminal BP NLS, human codon optimized	GACGGATCGGGAGATCTCCCGATCCCCTATGGTGCACTCTCAGTACAATCTGCTCTGATGCCGCATAGTTAAGCCAGTATCTGCTCCCTGCTTGTGTGTTGGAGGTCGCTGAGTAGTGCGCGAGCAAAATTTAAGCTACAACAAGGCAAGGCTTGACCGACAATTGCATGAAGAATCTGCTTAGGGTTAGGCGTTTTGCGCTGCTTCGCGATGTACGGGCCAGATATACGCGTTGACATTGATTATTGACTAGTTATTAATAGTAATCAATTACGGGGTCATTAGTTCATAGCCCATATATGGAGTTCCGCGTTACATAACTTACGGTAAATGGCCCGCCTGGCTGACCGCCCAACGACCCCCGCCCATTGACGTCAATAATGACGTATGTTCCCATAG…
	pSL4394	ClpX	PseClpX	N-terminal BP NLS, human codon optimized	GACGGATCGGGAGATCTCCCGATCCCCTATGGTGCACTCTCAGTACAATCTGCTCTGATGCCGCATAGTTAAGCCAGTATCTGCTCCCTGCTTGTGTGTTGGAGGTCGCTGAGTAGTGCGCGAGCAAAATTTAAGCTACAACAAGGCAAGGCTTGACCGACAATTGCATGAAGAATCTGCTTAGGGTTAGGCGTTTTGCGCTGCTTCGCGATGTACGGGCCAGATATACGCGTTGACATTGATTATTGACTAGTTATTAATAGTAATCAATTACGGGGTCATTAGTTCATAGCCCATATATGGAGTTCCGCGTTACATAACTTACGGTAAATGGCCCGCCTGGCTGACCGCCCAACGACCCCCGCCCATTGACGTCAATAATGACGTATGTTCCCATAG…
	pSL4395	ClpX	VchClpX	N-terminal BP NLS, human codon optimized	GACGGATCGGGAGATCTCCCGATCCCCTATGGTGCACTCTCAGTACAATCTGCTCTGATGCCGCATAGTTAAGCCAGTATCTGCTCCCTGCTTGTGTGTTGGAGGTCGCTGAGTAGTGCGCGAGCAAAATTTAAGCTACAACAAGGCAAGGCTTGACCGACAATTGCATGAAGAATCTGCTTAGGGTTAGGCGTTTTGCGCTGCTTCGCGATGTACGGGCCAGATATACGCGTTGACATTGATTATTGACTAGTTATTAATAGTAATCAATTACGGGGTCATTAGTTCATAGCCCATATATGGAGTTCCGCGTTACATAACTTACGGTAAATGGCCCGCCTGGCTGACCGCCCAACGACCCCCGCCCATTGACGTCAATAATGACGTATGTTCCCATAG…
	pSL4396	ClpX	hClpX	N-terminal BP NLS, human codon optimized	GACGGATCGGGAGATCTCCCGATCCCCTATGGTGCACTCTCAGTACAATCTGCTCTGATGCCGCATAGTTAAGCCAGTATCTGCTCCCTGCTTGTGTGTTGGAGGTCGCTGAGTAGTGCGCGAGCAAAATTTAAGCTACAACAAGGCAAGGCTTGACCGACAATTGCATGAAGAATCTGCTTAGGGTTAGGCGTTTTGCGCTGCTTCGCGATGTACGGGCCAGATATACGCGTTGACATTGATTATTGACTAGTTATTAATAGTAATCAATTACGGGGTCATTAGTTCATAGCCCATATATGGAGTTCCGCGTTACATAACTTACGGTAAATGGCCCGCCTGGCTGACCGCCCAACGACCCCCGCCCATTGACGTCAATAATGACGTATGTTCCCATAG…
	pSL3410	n/a	Target plasmid	stuffer BsmBI sequence to clone in new targets	GGAAACCTGTCGTGCCAGCTGCATTAATGAATCGGCCAACGCGCGGGGAGAGGCGGTTTGCGTATTGGGCGCTCTTCCGCTTCCTCGCTCACTGACTCGCTGCGCTCGGTCGTTCGGCTGCGGCGAGCGGTATCAGCTCACTCAAAGGCGGTAATACGGTTATCCACAGAATCAGGGGATAACGCAGGAAAGAACATGTGAGCAAAAGGCCAGCAAAAGGCCAGGAACCGTAAAAAGGCCGCGTTGCTGGCGTTTTTCCATAGGCTCCGCCCCCCTGACGAGCATCACAAAAATCGACGCTCAAGTCAGAGGTGGCGAAACCCGACAGGACTATAAAGATACCAGGCGTTTCCCCCTGGAAGCTCCCTCGTGCGCTCTCCTGTTCCGACCCTGCCGCTT…
	Plasmids Used in Bacterial Experiments
	Plasmid ID	System	Description	Tag Placement	Plasmid Sequence
	pSL1236	VchCAST	pDonor	n/a	CTGTCAGACCAAGTTTACTCATATATACTTTAGATTGATTTAAAACTTCATTTTTAATTTAAAAGGATCTAGGTGAAGATCCTTTTTGATAATCTCATGACCAAAATCCCTTAACGTGAGTTTTCGTTCCACTGAGCGTCAGACCCCGTAGAAAAGATCAAAGGATCTTCTTGAGATCCTTTTTTTCTGCGCGTAATCTGCTGCTTGCAAACAAAAAAACCACCGCTACCAGCGGTGGTTTGTTTGCCGGATCAAGAGCTACCAACTCTTTTTCCGAAGGTAACTGGCTTCAGCAGAGCGCAGATACCAAATACTGTTCTTCTAGTGTAGCCGTAGTTAGGCCACCACTTCAAGAACTCTGTAGCACCGCCTACATACCTCGCTCTGCTAATCCTGTTA…
	pSL0828	VchCAST	pQCascade, WT	n/a	ATTCACCACCCTGAATTGACTCTCTTCCGGGCGCTATCATGCCATACCGCGAAAGGTTTTGCGCCATTCGATGGTGTCCGGGATCTCGACGCTCTCCCTTATGCGACTCCTGCATTAGGAAATTAATACGACTCACTATAGGGGAATTGTGAGCGGATAACAATTCCCCTGTAGAAATAATTTTGTTTAACTTTAATAAGGAGATATACCATGGGTGAACTGCCGAGTAGGTAGCTGATAACAGTACAGCGCGGCTGAAATCATCATTAAAGCGGTGAACTGCCGAGTAGGTAGCTGATAACGGATCCGAATTCGAGCTCGGCGCGCCTGCAGGTCGACAAGCTTGCGGCCGCATAATGCTTAAGTCGAACAGAAAGTAATCGTATTGTACACGGCCGC…
	pSL1014	VchCAST	pQCascade, NT	n/a	ATTCACCACCCTGAATTGACTCTCTTCCGGGCGCTATCATGCCATACCGCGAAAGGTTTTGCGCCATTCGATGGTGTCCGGGATCTCGACGCTCTCCCTTATGCGACTCCTGCATTAGGAAATTAATACGACTCACTATAGGGGAATTGTGAGCGGATAACAATTCCCCTGTAGAAATAATTTTGTTTAACTTTAATAAGGAGATATACCATGGGTGAACTGCCGAGTAGGTAGCTGATAACGAGACCTCTGTCTTGTCAGCTAGGGTGGTCTCGTGAACTGCCGAGTAGGTAGCTGATAACGGATCCGAATTCGAGCTCGGCGCGCCTGCAGGTCGACAAGCTTGCGGCCGCATAATGCTTAAGTCGAACAGAAAGTAATCGTATTGTACACGGCCGC…
	pSL1478	VchCAST	pQCascade, NLS-Cas8	N-terminal BP NLS	ATTCACCACCCTGAATTGACTCTCTTCCGGGCGCTATCATGCCATACCGCGAAAGGTTTTGCGCCATTCGATGGTGTCCGGGATCTCGACGCTCTCCCTTATGCGACTCCTGCATTAGGAAATTAATACGACTCACTATAGGGGAATTGTGAGCGGATAACAATTCCCCTGTAGAAATAATTTTGTTTAACTTTAATAAGGAGATATACCATGGGTGAACTGCCGAGTAGGTAGCTGATAACAGTACAGCGCGGCTGAAATCATCATTAAAGCGGTGAACTGCCGAGTAGGTAGCTGATAACGGATCCGAATTCGAGCTCGGCGCGCCTGCAGGTCGACAAGCTTGCGGCCGCATAATGCTTAAGTCGAACAGAAAGTAATCGTATTGTACACGGCCGC…
	pSL1479	VchCAST	pQCascade, Cas8-T2A	C-terminal T2A	ATTCACCACCCTGAATTGACTCTCTTCCGGGCGCTATCATGCCATACCGCGAAAGGTTTTGCGCCATTCGATGGTGTCCGGGATCTCGACGCTCTCCCTTATGCGACTCCTGCATTAGGAAATTAATACGACTCACTATAGGGGAATTGTGAGCGGATAACAATTCCCCTGTAGAAATAATTTTGTTTAACTTTAATAAGGAGATATACCATGGGTGAACTGCCGAGTAGGTAGCTGATAACAGTACAGCGCGGCTGAAATCATCATTAAAGCGGTGAACTGCCGAGTAGGTAGCTGATAACGGATCCGAATTCGAGCTCGGCGCGCCTGCAGGTCGACAAGCTTGCGGCCGCATAATGCTTAAGTCGAACAGAAAGTAATCGTATTGTACACGGCCGC…
	pSL1051	VchCAST	pQCascade, NLS-Cas7	N-terminal BP NLS	ATTCACCACCCTGAATTGACTCTCTTCCGGGCGCTATCATGCCATACCGCGAAAGGTTTTGCGCCATTCGATGGTGTCCGGGATCTCGACGCTCTCCCTTATGCGACTCCTGCATTAGGAAATTAATACGACTCACTATAGGGGAATTGTGAGCGGATAACAATTCCCCTGTAGAAATAATTTTGTTTAACTTTAATAAGGAGATATACCATGGGTGAACTGCCGAGTAGGTAGCTGATAACAGTACAGCGCGGCTGAAATCATCATTAAAGCGGTGAACTGCCGAGTAGGTAGCTGATAACGGATCCGAATTCGAGCTCGGCGCGCCTGCAGGTCGACAAGCTTGCGGCCGCATAATGCTTAAGTCGAACAGAAAGTAATCGTATTGTACACGGCCGC…
	pSL1480	VchCAST	pQCascade, Cas7-T2A	C-terminal T2A	ATTCACCACCCTGAATTGACTCTCTTCCGGGCGCTATCATGCCATACCGCGAAAGGTTTTGCGCCATTCGATGGTGTCCGGGATCTCGACGCTCTCCCTTATGCGACTCCTGCATTAGGAAATTAATACGACTCACTATAGGGGAATTGTGAGCGGATAACAATTCCCCTGTAGAAATAATTTTGTTTAACTTTAATAAGGAGATATACCATGGGTGAACTGCCGAGTAGGTAGCTGATAACAGTACAGCGCGGCTGAAATCATCATTAAAGCGGTGAACTGCCGAGTAGGTAGCTGATAACGGATCCGAATTCGAGCTCGGCGCGCCTGCAGGTCGACAAGCTTGCGGCCGCATAATGCTTAAGTCGAACAGAAAGTAATCGTATTGTACACGGCCGC…
	pSL2282	VchCAST	pQCascade, NLS-Cas6	N-terminal BP NLS	ATTCACCACCCTGAATTGACTCTCTTCCGGGCGCTATCATGCCATACCGCGAAAGGTTTTGCGCCATTCGATGGTGTCCGGGATCTCGACGCTCTCCCTTATGCGACTCCTGCATTAGGAAATTAATACGACTCACTATAGGGGAATTGTGAGCGGATAACAATTCCCCTGTAGAAATAATTTTGTTTAACTTTAATAAGGAGATATACCATGGGTGAACTGCCGAGTAGGTAGCTGATAACAGTACAGCGCGGCTGAAATCATCATTAAAGCGGTGAACTGCCGAGTAGGTAGCTGATAACGGATCCGAATTCGAGCTCGGCGCGCCTGCAGGTCGACAAGCTTGCGGCCGCATAATGCTTAAGTCGAACAGAAAGTAATCGTATTGTACACGGCCGC…
	pSL1053	VchCAST	pQCascade, Cas6-T2A	C-terminal T2A	ATTCACCACCCTGAATTGACTCTCTTCCGGGCGCTATCATGCCATACCGCGAAAGGTTTTGCGCCATTCGATGGTGTCCGGGATCTCGACGCTCTCCCTTATGCGACTCCTGCATTAGGAAATTAATACGACTCACTATAGGGGAATTGTGAGCGGATAACAATTCCCCTGTAGAAATAATTTTGTTTAACTTTAATAAGGAGATATACCATGGGTGAACTGCCGAGTAGGTAGCTGATAACAGTACAGCGCGGCTGAAATCATCATTAAAGCGGTGAACTGCCGAGTAGGTAGCTGATAACGGATCCGAATTCGAGCTCGGCGCGCCTGCAGGTCGACAAGCTTGCGGCCGCATAATGCTTAAGTCGAACAGAAAGTAATCGTATTGTACACGGCCGC…
	pSL1419	VchCAST	pQCascade, NLS-TniQ	N-terminal BP NLS	ATTCACCACCCTGAATTGACTCTCTTCCGGGCGCTATCATGCCATACCGCGAAAGGTTTTGCGCCATTCGATGGTGTCCGGGATCTCGACGCTCTCCCTTATGCGACTCCTGCATTAGGAAATTAATACGACTCACTATAGGGGAATTGTGAGCGGATAACAATTCCCCTGTAGAAATAATTTTGTTTAACTTTAATAAGGAGATATACCATGGGTGAACTGCCGAGTAGGTAGCTGATAACAGTACAGCGCGGCTGAAATCATCATTAAAGCGGTGAACTGCCGAGTAGGTAGCTGATAACGGATCCGAATTCGAGCTCGGCGCGCCTGCAGGTCGACAAGCTTGCGGCCGCATAATGCTTAAGTCGAACAGAAAGTAATCGTATTGTACACGGCCGC…
	pSL1477	VchCAST	pQCascade, TniQ-T2A	C-terminal T2A	ATTCACCACCCTGAATTGACTCTCTTCCGGGCGCTATCATGCCATACCGCGAAAGGTTTTGCGCCATTCGATGGTGTCCGGGATCTCGACGCTCTCCCTTATGCGACTCCTGCATTAGGAAATTAATACGACTCACTATAGGGGAATTGTGAGCGGATAACAATTCCCCTGTAGAAATAATTTTGTTTAACTTTAATAAGGAGATATACCATGGGTGAACTGCCGAGTAGGTAGCTGATAACAGTACAGCGCGGCTGAAATCATCATTAAAGCGGTGAACTGCCGAGTAGGTAGCTGATAACGGATCCGAATTCGAGCTCGGCGCGCCTGCAGGTCGACAAGCTTGCGGCCGCATAATGCTTAAGTCGAACAGAAAGTAATCGTATTGTACACGGCCGC…
	pSL0283	VchCAST	pTnsABC	n/a	TTCAGTGCAATTTATCTCTTCAAATGTAGCACCTGAAGTCAGCCCCATACGATATAAGTTGTAATTCTCATGTTAGTCATGCCCCGCGCCCACCGGAAGGAGCTGACTGGGTTGAAGGCTCTCAAGGGCATCGGTCGAGATCCCGGTGCCTAATGAGTGAGCTAACTTACATTAATTGCGTTGCGCTCACTGCCCGCTTTCCAGTCGGGAAACCTGTCGTGCCAGCTGCATTAATGAATCGGCCAACGCGCGGGGAGAGGCGGTTTGCGTATTGGGCGCCAGGGTGGTTTTTCTTTTCACCAGTGAGACGGGCAACAGCTGATTGCCCTTCACCGCCTGGCCCTGAGAGAGTTGCAGCAAGCGGTCCACGCTGGTTTGCCCCAGCAGGCGAAAATCCTG…
	pSL1054	VchCAST	pTnsABC, NLS-TnsA	N-terminal BP NLS	TTCAGTGCAATTTATCTCTTCAAATGTAGCACCTGAAGTCAGCCCCATACGATATAAGTTGTAATTCTCATGTTAGTCATGCCCCGCGCCCACCGGAAGGAGCTGACTGGGTTGAAGGCTCTCAAGGGCATCGGTCGAGATCCCGGTGCCTAATGAGTGAGCTAACTTACATTAATTGCGTTGCGCTCACTGCCCGCTTTCCAGTCGGGAAACCTGTCGTGCCAGCTGCATTAATGAATCGGCCAACGCGCGGGGAGAGGCGGTTTGCGTATTGGGCGCCAGGGTGGTTTTTCTTTTCACCAGTGAGACGGGCAACAGCTGATTGCCCTTCACCGCCTGGCCCTGAGAGAGTTGCAGCAAGCGGTCCACGCTGGTTTGCCCCAGCAGGCGAAAATCCTG…
	pSL1055	VchCAST	pTnsABC, TnsA-T2A, NLS-TnsB	N-term BP NLS, C-terminal T2A	TTCAGTGCAATTTATCTCTTCAAATGTAGCACCTGAAGTCAGCCCCATACGATATAAGTTGTAATTCTCATGTTAGTCATGCCCCGCGCCCACCGGAAGGAGCTGACTGGGTTGAAGGCTCTCAAGGGCATCGGTCGAGATCCCGGTGCCTAATGAGTGAGCTAACTTACATTAATTGCGTTGCGCTCACTGCCCGCTTTCCAGTCGGGAAACCTGTCGTGCCAGCTGCATTAATGAATCGGCCAACGCGCGGGGAGAGGCGGTTTGCGTATTGGGCGCCAGGGTGGTTTTTCTTTTCACCAGTGAGACGGGCAACAGCTGATTGCCCTTCACCGCCTGGCCCTGAGAGAGTTGCAGCAAGCGGTCCACGCTGGTTTGCCCCAGCAGGCGAAAATCCTG…
	pSL1482	VchCAST	pTnsABC, TnsB-T2A	C-terminal T2A	TTCAGTGCAATTTATCTCTTCAAATGTAGCACCTGAAGTCAGCCCCATACGATATAAGTTGTAATTCTCATGTTAGTCATGCCCCGCGCCCACCGGAAGGAGCTGACTGGGTTGAAGGCTCTCAAGGGCATCGGTCGAGATCCCGGTGCCTAATGAGTGAGCTAACTTACATTAATTGCGTTGCGCTCACTGCCCGCTTTCCAGTCGGGAAACCTGTCGTGCCAGCTGCATTAATGAATCGGCCAACGCGCGGGGAGAGGCGGTTTGCGTATTGGGCGCCAGGGTGGTTTTTCTTTTCACCAGTGAGACGGGCAACAGCTGATTGCCCTTCACCGCCTGGCCCTGAGAGAGTTGCAGCAAGCGGTCCACGCTGGTTTGCCCCAGCAGGCGAAAATCCTG…
	pSL1483	VchCAST	pTnsABC, NLS-TnsC	N-terminal BP NLS	TTCAGTGCAATTTATCTCTTCAAATGTAGCACCTGAAGTCAGCCCCATACGATATAAGTTGTAATTCTCATGTTAGTCATGCCCCGCGCCCACCGGAAGGAGCTGACTGGGTTGAAGGCTCTCAAGGGCATCGGTCGAGATCCCGGTGCCTAATGAGTGAGCTAACTTACATTAATTGCGTTGCGCTCACTGCCCGCTTTCCAGTCGGGAAACCTGTCGTGCCAGCTGCATTAATGAATCGGCCAACGCGCGGGGAGAGGCGGTTTGCGTATTGGGCGCCAGGGTGGTTTTTCTTTTCACCAGTGAGACGGGCAACAGCTGATTGCCCTTCACCGCCTGGCCCTGAGAGAGTTGCAGCAAGCGGTCCACGCTGGTTTGCCCCAGCAGGCGAAAATCCTG…
	pSL1484	VchCAST	pTnsABC, TnsC-T2A	C-terminal T2A	TTCAGTGCAATTTATCTCTTCAAATGTAGCACCTGAAGTCAGCCCCATACGATATAAGTTGTAATTCTCATGTTAGTCATGCCCCGCGCCCACCGGAAGGAGCTGACTGGGTTGAAGGCTCTCAAGGGCATCGGTCGAGATCCCGGTGCCTAATGAGTGAGCTAACTTACATTAATTGCGTTGCGCTCACTGCCCGCTTTCCAGTCGGGAAACCTGTCGTGCCAGCTGCATTAATGAATCGGCCAACGCGCGGGGAGAGGCGGTTTGCGTATTGGGCGCCAGGGTGGTTTTTCTTTTCACCAGTGAGACGGGCAACAGCTGATTGCCCTTCACCGCCTGGCCCTGAGAGAGTTGCAGCAAGCGGTCCACGCTGGTTTGCCCCAGCAGGCGAAAATCCTG…
	pSL1738	VchCAST	pTnsABC, TnsABf	n/a	TTCAGTGCAATTTATCTCTTCAAATGTAGCACCTGAAGTCAGCCCCATACGATATAAGTTGTAATTCTCATGTTAGTCATGCCCCGCGCCCACCGGAAGGAGCTGACTGGGTTGAAGGCTCTCAAGGGCATCGGTCGAGATCCCGGTGCCTAATGAGTGAGCTAACTTACATTAATTGCGTTGCGCTCACTGCCCGCTTTCCAGTCGGGAAACCTGTCGTGCCAGCTGCATTAATGAATCGGCCAACGCGCGGGGAGAGGCGGTTTGCGTATTGGGCGCCAGGGTGGTTTTTCTTTTCACCAGTGAGACGGGCAACAGCTGATTGCCCTTCACCGCCTGGCCCTGAGAGAGTTGCAGCAAGCGGTCCACGCTGGTTTGCCCCAGCAGGCGAAAATCCTG…
	pSL2096	VchCAST	pTnsABC, NLS-TnsABf	N-terminal BP NLS	TTCAGTGCAATTTATCTCTTCAAATGTAGCACCTGAAGTCAGCCCCATACGATATAAGTTGTAATTCTCATGTTAGTCATGCCCCGCGCCCACCGGAAGGAGCTGACTGGGTTGAAGGCTCTCAAGGGCATCGGTCGAGATCCCGGTGCCTAATGAGTGAGCTAACTTACATTAATTGCGTTGCGCTCACTGCCCGCTTTCCAGTCGGGAAACCTGTCGTGCCAGCTGCATTAATGAATCGGCCAACGCGCGGGGAGAGGCGGTTTGCGTATTGGGCGCCAGGGTGGTTTTTCTTTTCACCAGTGAGACGGGCAACAGCTGATTGCCCTTCACCGCCTGGCCCTGAGAGAGTTGCAGCAAGCGGTCCACGCTGGTTTGCCCCAGCAGGCGAAAATCCTG…
	pSL2542	VchCAST	pTnsABC, TnsABf_internal-NLS	Internal BP NLS	TTCAGTGCAATTTATCTCTTCAAATGTAGCACCTGAAGTCAGCCCCATACGATATAAGTTGTAATTCTCATGTTAGTCATGCCCCGCGCCCACCGGAAGGAGCTGACTGGGTTGAAGGCTCTCAAGGGCATCGGTCGAGATCCCGGTGCCTAATGAGTGAGCTAACTTACATTAATTGCGTTGCGCTCACTGCCCGCTTTCCAGTCGGGAAACCTGTCGTGCCAGCTGCATTAATGAATCGGCCAACGCGCGGGGAGAGGCGGTTTGCGTATTGGGCGCCAGGGTGGTTTTTCTTTTCACCAGTGAGACGGGCAACAGCTGATTGCCCTTCACCGCCTGGCCCTGAGAGAGTTGCAGCAAGCGGTCCACGCTGGTTTGCCCCAGCAGGCGAAAATCCTG…
	pSL2097	VchCAST	pTnsABC, TnsABf-NLS	C-terminal BP NLS	TTCAGTGCAATTTATCTCTTCAAATGTAGCACCTGAAGTCAGCCCCATACGATATAAGTTGTAATTCTCATGTTAGTCATGCCCCGCGCCCACCGGAAGGAGCTGACTGGGTTGAAGGCTCTCAAGGGCATCGGTCGAGATCCCGGTGCCTAATGAGTGAGCTAACTTACATTAATTGCGTTGCGCTCACTGCCCGCTTTCCAGTCGGGAAACCTGTCGTGCCAGCTGCATTAATGAATCGGCCAACGCGCGGGGAGAGGCGGTTTGCGTATTGGGCGCCAGGGTGGTTTTTCTTTTCACCAGTGAGACGGGCAACAGCTGATTGCCCTTCACCGCCTGGCCCTGAGAGAGTTGCAGCAAGCGGTCCACGCTGGTTTGCCCCAGCAGGCGAAAATCCTG…
	pSL1021	VchCAST	pEffector, No tags, NT	n/a	ATTCACCACCCTGAATTGACTCTCTTCCGGGCGCTATCATGCCATACCGCGAAAGGTTTTGCGCCATTCGATGGTGTCCGGGATCTCGACGCTCTCCCTTATGCGACTCCTGCATTAGGAAATTAATACGACTCACTATAGGGGAATTGTGAGCGGATAACAATTCCCCTGTAGAAATAATTTTGTTTAACTTTAATAAGGAGATATACCATGGGTGAACTGCCGAGTAGGTAGCTGATAACGAGACCTCTGTCTTGTCAGCTAGGGTGGTCTCGTGAACTGCCGAGTAGGTAGCTGATAACGGATCCGAATTCGAGCGAAGGAGATATACATATGTTTTTGCAAAGACCTAAACCTTACAGCGATGAAAGTTTAGAAAGTTTCTTTATCCGAGTGGCT…
	pSL1022	VchCAST	pEffector, No tags, WT	n/a	ATTCACCACCCTGAATTGACTCTCTTCCGGGCGCTATCATGCCATACCGCGAAAGGTTTTGCGCCATTCGATGGTGTCCGGGATCTCGACGCTCTCCCTTATGCGACTCCTGCATTAGGAAATTAATACGACTCACTATAGGGGAATTGTGAGCGGATAACAATTCCCCTGTAGAAATAATTTTGTTTAACTTTAATAAGGAGATATACCATGGGTGAACTGCCGAGTAGGTAGCTGATAACAGTACAGCGCGGCTGAAATCATCATTAAAGCGGTGAACTGCCGAGTAGGTAGCTGATAACGGATCCGAATTCGAGCGAAGGAGATATACATATGTTTTTGCAAAGACCTAAACCTTACAGCGATGAAAGTTTAGAAAGTTTCTTTATCCGAGTGGCT…
	pSL1567	VchCAST	pEffector, all permissive tags	Multiple	ATTCACCACCCTGAATTGACTCTCTTCCGGGCGCTATCATGCCATACCGCGAAAGGTTTTGCGCCATTCGATGGTGTCCGGGATCTCGACGCTCTCCCTTATGCGACTCCTGCATTAGGAAATTAATACGACTCACTATAGGGGAATTGTGAGCGGATAACAATTCCCCTGTAGAAATAATTTTGTTTAACTTTAATAAGGAGATATACCATGGGTGAACTGCCGAGTAGGTAGCTGATAACAGTACAGCGCGGCTGAAATCATCATTAAAGCGGTGAACTGCCGAGTAGGTAGCTGATAACGAATTCGAGCGAGGAGGTTACATATGGGACCTAAGAAAAAGCGTAAAGTTGGTTCCGGTATGTTTTTGCAAAGACCTAAACCTTACAGCGATGAAAG…
	pSL1969	VchCAST	pEffector, RPV-Cas8	N-terminal RPV	ATTCACCACCCTGAATTGACTCTCTTCCGGGCGCTATCATGCCATACCGCGAAAGGTTTTGCGCCATTCGATGGTGTCCGGGATCTCGACGCTCTCCCTTATGCGACTCCTGCATTAGGAAATTAATACGACTCACTATAGGGGAATTGTGAGCGGATAACAATTCCCCTGTAGAAATAATTTTGTTTAACTTTAATAAGGAGATATACCATGGGTGAACTGCCGAGTAGGTAGCTGATAACAGTACAGCGCGGCTGAAATCATCATTAAAGCGGTGAACTGCCGAGTAGGTAGCTGATAACGAATTCGAGCGAGGAGGTTACATATGGGACCTAAGAAAAAGCGTAAAGTTGGTTCCGGTATGTTTTTGCAAAGACCTAAACCTTACAGCGATGAAAG…
	pSL1970	VchCAST	pEffector, VP64-Cas7	N-terminal VP64	ATTCACCACCCTGAATTGACTCTCTTCCGGGCGCTATCATGCCATACCGCGAAAGGTTTTGCGCCATTCGATGGTGTCCGGGATCTCGACGCTCTCCCTTATGCGACTCCTGCATTAGGAAATTAATACGACTCACTATAGGGGAATTGTGAGCGGATAACAATTCCCCTGTAGAAATAATTTTGTTTAACTTTAATAAGGAGATATACCATGGGTGAACTGCCGAGTAGGTAGCTGATAACAGTACAGCGCGGCTGAAATCATCATTAAAGCGGTGAACTGCCGAGTAGGTAGCTGATAACGAATTCGAGCGAGGAGGTTACATATGGGACCTAAGAAAAAGCGTAAAGTTGGTTCCGGTATGTTTTTGCAAAGACCTAAACCTTACAGCGATGAAAG…
	pSL1971	VchCAST	pEffector, VPR-Cas7	N-terminal VPR	ATTCACCACCCTGAATTGACTCTCTTCCGGGCGCTATCATGCCATACCGCGAAAGGTTTTGCGCCATTCGATGGTGTCCGGGATCTCGACGCTCTCCCTTATGCGACTCCTGCATTAGGAAATTAATACGACTCACTATAGGGGAATTGTGAGCGGATAACAATTCCCCTGTAGAAATAATTTTGTTTAACTTTAATAAGGAGATATACCATGGGTGAACTGCCGAGTAGGTAGCTGATAACAGTACAGCGCGGCTGAAATCATCATTAAAGCGGTGAACTGCCGAGTAGGTAGCTGATAACGAATTCGAGCGAGGAGGTTACATATGGGACCTAAGAAAAAGCGTAAAGTTGGTTCCGGTATGTTTTTGCAAAGACCTAAACCTTACAGCGATGAAAG…

### Sheet: Supplementary Table 2
	Lampe*, King* et al. 2023
	Supplementary Table 2 | Guide RNA sequences used in this study.
	crRNA and sgRNA sequences used in human cells
	Experiment Category	Guide RNA ID	Target ID	Description	Target Sequence	PAM
	pTarget Transcriptional Activation and Plasmid-to-Plasmid Transposition crRNA s	crRNA 1	tSL0264		AATGCAGGCAAATCAACCTTAGTCTGAAGGCC	5'	CC
		crRNA 2	tSL0263		TTAAGAAGTAAGTTGTGTTCTTCTTTGCCTAG	5'	CC
		crRNA 3	tSL0365		TCAGGAGACTGTGTAACACCAATGCAGGCAAA	5'	CC
		crRNA 4	tSL0265		TAGGCAAAGAAGAACACAACTTACTTCTTAAG	5'	CC
		crRNA 5	tSL0366		TTGCGACGTAGGGATAACAGGGTAATCCTCAG	5'	CC
		crRNA 6	tSL0367		CTTGCGACGTAGGGATAACAGGGTAATCCTCA	5'	CC
		crRNA 7	tSL0368		AGTGTGATGGATATCTGCAGAATTCGCCCTTG	5'	CC
	TTN Transcriptional Activation: Cas9 sgRNA s	sgRNA 8	tSL0435	TTN sgRNA 4	ATGAGCTCTCTTCAACGTTA	3'	AGG
		sgRNA 9	tSL0434	TTN sgRNA 3	GGGCACAGTCCTCAGGTTTG	3'	GGG
		sgRNA 10	tSL0433	TTN sgRNA 2	ATGTTAAAATCCGAAAATGC	3'	AGG
		sgRNA 11	tSL0447	TTN sgRNA 1	CCTTGGTGAAGTCTCCTTTG	3'	AGG
	TTN Transcriptional Activation: VchCAST crRNA s	crRNA 12	tSL0378	TTN crRNA 4	AAGGAAATAGAACTGTATTTAAAGAATAACTG	5'	CC
		crRNA 13	tSL0377	TTN crRNA 3	TCAAAGGAGACTTCACCAAGGAAATAGAACTG	5'	CC
		crRNA 14	tSL0375	TTN crRNA 1; ChIP T crRNA	TTGGTGAAGTCTCCTTTGAGGTACTAAATTTA	5'	CC
		crRNA 15	tSL0376	TTN crRNA 2	TTTGAGGTACTAAATTTAGCACTGTCAATCAG	5'	CC
	MIAT Transcriptional Activation: VchCAST crRNA s	crRNA 16	tSL0416	MIAT crRNA 4	AAGGGCTTAACCAGGAAGACCTCGGGTGTATG	5'	CC
		crRNA 17	tSL0415	MIAT crRNA 3	GTCCACATTAGGCCGCAGAGAGCTCAGGGCTG	5'	CC
		crRNA 18	tSL0414	MIAT crRNA 2	GTCCACATTAGGCCGCAGAGAGCTCAGGGCTG	5'	CC
		crRNA 19	tSL0413	MIAT crRNA 1	GCTCCCGCATTAAAATTTCATGGGCGCTGCAG	5'	CC
	ASCL1 Transcriptional Activation: VchCAST crRNA s	crRNA 20	tSL0420	ASCL1 crRNA 4	GAGGAGTGGTTGTGAGCCGTCCTGTAGGTGGG	5'	CC
		crRNA 21	tSL0419	ASCL1 crRNA 3	TCGGTGACCCTAGAAATTGGAGCAAATTACGA	5'	CC
		crRNA 22	tSL0418	ASCL1 crRNA 2	CTGCGCTTTGCTTCAAGTTCTTAGTAGAATCC	5'	CC
		crRNA 23	tSL0417	ASCL1 crRNA 1	CCTCCCGTTCCTTTCTCCCGCTCCTTGCAAAC	5'	CC
	ACTC1 Transcriptional Activation: VchCAST crRNA s	crRNA 24	tSL0423	ACTC1 crRNA 3	TGAATGGCTTTACTCAGAGAGCTGGTGCTGGG	5'	CC
		crRNA 25	tSL0422	ACTC1 crRNA 2	ACTCAGATGTGCTGCTGCGGTGTCCTTTGTGC	5'	CC
		crRNA 26	tSL0421	ACTC1 crRNA 1	TCAGCAGAGGGCAGGGCGCCAAGCCTTCCCAC	5'	CC
	MIAT Transcriptional Activation: Cas9 sgRNA s	sgRNA 27	tSL0436	MIAT sgRNA 1	GCGCCCATGAAATTTTAATG	3'	CGG
		sgRNA 28	tSL0437	MIAT sgRNA 2	ATGCGGGAGGCTGAGCGCAC	3'	CGG
		sgRNA 29	tSL0438	MIAT sgRNA 3	CATTAGGCCGCAGAGAGCTC	3'	AGG
		sgRNA 30	tSL0439	MIAT sgRNA 4	GCTTCTGCGCCCCTGGTCCG	3'	CGG
	ASCL1 Transcriptional Activation: Cas9 sgRNA s	sgRNA 31	tSL0440	ASCL1 sgRNA 1	CGGGAGAAAGGAACGGGAGG	3'	GGG
		sgRNA 32	tSL0441	ASCL1 sgRNA 2	AAGAACTTGAAGCAAAGCGC	3'	AGG
		sgRNA 33	tSL0442	ASCL1 sgRNA 3	TCCAATTTCTAGGGTCACCG	3'	AGG
		sgRNA 34	tSL0443	ASCL1 sgRNA 4	GTTGTGAGCCGTCCTGTAGG	3'	TGG
	ACTC1 Transcriptional Activation: Cas9 sgRNA s	sgRNA 35	tSL0444	ACTC1 sgRNA 1	TGGCGCCCTGCCCTCTGCTG	3'	AGG
		sgRNA 36	tSL0445	ACTC1 sgRNA 2	ACCGCAGCAGCACATCTGAG	3'	TGG
		sgRNA 37	tSL0446	ACTC1 sgRNA 3	AATGGCTTTACTCAGAGAGC	3'	TGG
	Non-targeting (NT) crRNA	crRNA 38	tSL0105	NT crRNA for activation, ChIP, and integration assays	GCGAGGTATTCGGCTCCGCGACGGAGGCTAAG	5'	CC
	AAVS1 target screen	crRNA 39	tSL0396		AGGGGTCCGAGAGCTCAGCTAGTCTTCTTCCT	5'	CC
		crRNA 40	tSL0394		GAGCTGGGACCACCTTATATTCCCAGGGCCGG	5'	CC
		crRNA 41	tSL0424		CAGGGCCGGTTAATGTGGCTCTGGTTCTGGGT	5'	CC
		crRNA 42	tSL0426		CCTCCACCCCACAGTGGGGCCACTAGGGACAG	5'	CC
		crRNA 43	tSL0425		ACAGTGGGGCCACTAGGGACAGGATTGGTGAC	5'	CC
		crRNA 44	tSL0427		TTAGGCCTCCTCCTTCCTAGTCTCCTGATATT	5'	CC
		crRNA 45	tSL0392		TGTTAGGCAGATTCCTTATCTGGTGACACACC	5'	CC
	Genomic Target Sites	AAVS1-1	tSL0425		ACAGTGGGGCCACTAGGGACAGGATTGGTGAC	5'	CC
		AAVS1-2	tSL0394		GAGCTGGGACCACCTTATATTCCCAGGGCCGG	5'	CC
		AAVS1-3	tSL0533		CCAGGGTGTGCTGGGCAGGTCGCGGGGAGCGC	5'	CC
		HEK3-1	tSL0428		CTGCTTCCTCCAGAGGGCGTCGCAGGACAGCT	5'	CC
		ACTB-1	tSL0455		CGGAGCTGCGCCCTTTCTCACTGGTTCTCTCT	5'	CC
		ACTB-2	tSL0456		GTAGGACTCTCTTCTCTGACCTGAGTCTCCTT	5'	CC
		ACTB-3	tSL0457		ATGAGGCTGGTGTAAAGCGGCCTTGGAGTGTG	5'	CC
		CANX-1	tSL0458		TCTCCTCACTGTGCCCTGAAAAGTATTTCTTA	5'	CC
		CANX-2	tSL0459		TTTAGGGAGCTTAAATTCTACTTGGGGGAAAC	5'	CC
		CANX-3	tSL0460		ATTGCTTACTAAAGTCCTTTACCCAGCACCTC	5'	CC
		CBX1-1	tSL0461		CACAATTCAAACTACTGTCAAAGTAGTTTTGT	5'	CC
		CBX1-2	tSL0462		TGAAATCTTAGGTAGGCTAATGCCTACAAAGT	5'	CC
		CBX1-3	tSL0463		AAAGGATTCTAACAGCTCTCTTACTTGAGCCA	5'	CC
		VIM-1	tSL0464		TGTGCTCCAGAATTAGTGATTTGCTTTGGTGC	5'	CC
		QARS1-1	tSL0474		TGGCAAGCAAGATGACCACTTGCTGTTCCCAT	5'	CC
		OXA1L-1	tSL0475		TGACCCAGTGAACCAGGCCCCAGGACAGCTCG	5'	CC
		OXA1L-2	tSL0476		TGCTCACCGGGACCTGAATGTCATGACCTCGG	5'	CC
		OXA1L-3	tSL0477		TGGCGAGAGCACCTCGGCCTCGTTCTCAGGGC	5'	CC
	crRNA sequences used in bacteria
	Experiment Category	Guide RNA ID	Target ID		Target Sequence	PAM
	Bacterial Transposition	NT	tSL0000		GTTGTCTGACACTTGTCACAAACCGCTAGGAG	N/A	N/A
		T	tSL0004		AGTACAGCGCGGCTGAAATCATCATTAAAGCG	5'	CC

### Sheet: Supplementary Table 3
	Lampe*, King* et al. 2023
	Supplementary Table 3 | Oligonucleotides used for integration efficiency measurements in this study.
	Primers used in human cell experiments
	Experiment Category	Description	Orientation	Primer ID	Sequence
	Colony PCR	VchCAST	F	oSL2130	CTCCATGTGCACCTTGAAGC
			R	oSL1656	CCATGTCGGCAGAATGCTTA
	Nested PCR pTarget	VchCAST	P1F	oSL5947	CCAATGCAGGCAAATCAACCT
			P1R	oSL4646	TGTTCTTTACGATGCCATTGGG
			P2F	oSL5946	GGCCTAGGCAAAGAAGAACAC
			P2R	oSL5950	AAAGTTGGAACCTCTTACGTGC
		PseCAST	P1F	oSL5947	CCAATGCAGGCAAATCAACCT
			P1R	oSL5169	TTGGAGATGGCTTTCTTAAGTTG
			P2F	oSL5946	GGCCTAGGCAAAGAAGAACAC
			P2R	oSL5072	TTAATAAGGGGCTTTATGTCAGAG
	Nested PCR genomic	PseCAST	P1F	oSL3483	GTGGGCTTGTACTCGGTCAT
			P1R	oSL4713	CTGCCGTCTCTCTCCTGAGT
			P2F	oSL3483	GTGGGCTTGTACTCGGTCAT
			P2R	oSL1398	AGGTTCCGTCTTCCTCCACT
	qPCR/ddPCR	TTN Transcriptional Activation	F	oSL6814	TGTTGCCACTGGTGCTAAAG
			R	oSL6815	ACAGCAGTCTTCTCCGCTTC
		MIAT Transcriptional Activation	F	oSL6467	TGGCTGGGGTTTGAACCTTT
			R	oSL6468	AGGAAGCTGTTCCAGACTGC
		ASCL1 Transcriptional Activation	F	oSL6469	CGCGGCCAACAAGAAGATG
			R	oSL6470	CGACGAGTAGGATGAGACCG
		ACTC1 Transcriptional Activation	F	oSL6471	ATGTGTGACGACGAGGAGAC
			R	oSL6472	CACGATGGACGGGAAGAC
		β-ACTIN Transcriptional Activation	F	oSL6816	CATGTACGTTGCTATCCAGGC
			R	oSL6817	CTCCTTAATGTCACGCACGAT
		eCAST, tRL orientation	F	oSL5946	GGCCTAGGCAAAGAAGAACAC
			R	oSL5950	AAAGTTGGAACCTCTTACGTGC
		eCAST, tLR orientation	F	oSL5950	AAAGTTGGAACCTCTTACGTGC
			R	oSL5944	GGTTCACTAAACGAGCTCTGC
		Reference pTarget amplicon	F	oSL5010	CCTGAAGGGCGAGATCAAGC
			R	oSL5011	GTTCCACGATGGTGTAGTCC
		AAVS1-1/tSL0425	F	oSL6652	CATCCTTAGGCCTCCTCCTTC
			R	oSL7847	CCGTCTTGCTAATGCTGATCG
		OXA1L-2/tSL0476	F	oSL10400	AGGACGCGCTAGGGTTAGT
			R	oSL6656	ctctccgctgccagatctc
		EMX1 Reference	F	oSL5224	GGACAAAGTACAAACGGCAG
			R	oSL5225	TCATTGGAGGTGACATCGATG
	qPCR/ddPCR Taqman Probes	VchCAST, tRL orientation	n/a	oSL6035	/56-FAM/CCCTCCACC/ZEN/CCACATGTTGATACAACC/31ABkFQ/
		PseCAST, tRL orientation	n/a	oSL6421	/56-FAM/CCCTCCACC/ZEN/CCACATGTCGCTGCAACC/31ABkFQ/
		AAVS1-1/tSL0425	n/a	oSL6812	/56-FAM/TAGTCTCCT/ZEN/GATATTGGTGTCGCTGCAACC/31ABkFQ/
		OXA1L-2/tSL0476	n/a	oSL10671	/56-FAM/CTATGGGCC/ZEN/CAGCTGTCGCTGCAA/31ABkFQ/
		EMX1	n/a	oSL6781	/5SUN/CTCCCATCA/ZEN/CATCAACCGGTGGCGCATTG/31ABkFQ/
		Reference gene	n/a	oSL6034	/5SUN/CTACAACGT/ZEN/CAACATCAAGTTGGACATCACC/31ABkFQ/
	Primers or NGS analysis (Read1/2 and primer binding sequences are separated with a space)	pTarget and junction amplicon	F	oSL6556	CTCTTTCCCTACACGACGCTCTTCCGATCT GAAGGCCTAGGCAAAGAAG
			R	oSL7311	CTGGAGTTCAGACGTGTGCTCTTCCGATCT TATCCTCCTCGCCCTTG
		AAVS1-1	F	oSL7482	CTCTTTCCCTACACGACGCTCTTCCGATCT TGACAGAAAAGCCCCATCC
			R	oSL7310	CTGGAGTTCAGACGTGTGCTCTTCCGATCT CAGGATCCTCTCTGGCTCCATC
		AAVS1-2	F	oSL7671	CTCTTTCCCTACACGACGCTCTTCCGATCT CCCAGGGCCGGTTAATGTGG
			R	oSL7674	CTGGAGTTCAGACGTGTGCTCTTCCGATCT AGGTTCTGGCAAGGAGAGAG
		AAVS1-3	F	oSL9577	CTCTTTCCCTACACGACGCTCTTCCGATCT GAAATGGAGTCCATTAGCAG
			R	oSL9580	CTGGAGTTCAGACGTGTGCTCTTCCGATCT GGCCTGTAGACTCCATTTC
		HEK3-1	F	oSL7488	CTCTTTCCCTACACGACGCTCTTCCGATCT CTAGACAGGGGCTAGTATGTG
			R	oSL7491	CTGGAGTTCAGACGTGTGCTCTTCCGATCT tctgattttcatgcaggtgc
		ACTB-1	F	oSL7494	CTCTTTCCCTACACGACGCTCTTCCGATCT CTGCCGTTTTCCGTAGGACTC
			R	oSL7497	CTGGAGTTCAGACGTGTGCTCTTCCGATCT GCACCTACTTAATACACACTCC
		ACTB-2	F	oSL7500	CTCTTTCCCTACACGACGCTCTTCCGATCT TGGAACTCTGCAGGTTCTATTTG
			R	oSL7503	CTGGAGTTCAGACGTGTGCTCTTCCGATCT AAGTGTGCTGGGGTCTTGGG
		ACTB-3	F	oSL7506	CTCTTTCCCTACACGACGCTCTTCCGATCT TAAGTAGGTGCACAGTAGGTC
			R	oSL7509	CTGGAGTTCAGACGTGTGCTCTTCCGATCT GGATAGCACAGCCTGGATAG
		CANX-1	F	oSL9718	CTCTTTCCCTACACGACGCTCTTCCGATCT TCTTATACAAATCACTGTGTTCTAAAC
			R	oSL9750	CTGGAGTTCAGACGTGTGCTCTTCCGATCT GTAGAATTTAAGCTCCCTAAAGG
		CANX-2	F	oSL9719	CTCTTTCCCTACACGACGCTCTTCCGATCT CAGGCAATGAGCAGTAAAC
			R	oSL9751	CTGGAGTTCAGACGTGTGCTCTTCCGATCT AAGTGTTTGGTTCGATGTC
		CANX-3	F	oSL9720	CTCTTTCCCTACACGACGCTCTTCCGATCT CTCTCCCGGAAAGCTCTC
			R	oSL9752	CTGGAGTTCAGACGTGTGCTCTTCCGATCT GGGGGAAACATGGTCTCTACTTT
		CBX1-1	F	oSL9721	CTCTTTCCCTACACGACGCTCTTCCGATCT TCTGCTTCTTCCCTGATATTAG
			R	oSL9753	CTGGAGTTCAGACGTGTGCTCTTCCGATCT CTGTCCCCAGCAAGTTTTCC
		CBX1-2	F	oSL9722	CTCTTTCCCTACACGACGCTCTTCCGATCT GTGTACTGTCATGAAGCCAC
			R	oSL9754	CTGGAGTTCAGACGTGTGCTCTTCCGATCT CCACCTCACACCTTTAATG
		CBX1-3	F	oSL9723	CTCTTTCCCTACACGACGCTCTTCCGATCT AAGGTATTGGTGAAATATTGGC
			R	oSL9755	CTGGAGTTCAGACGTGTGCTCTTCCGATCT gtagagacccagtttctcc
		VIM-1	F	oSL9724	CTCTTTCCCTACACGACGCTCTTCCGATCT GCTTTGGTGCTTAATTTGAAG
			R	oSL9756	CTGGAGTTCAGACGTGTGCTCTTCCGATCT TATAGATGGGTTTAGGAATCTATAAAG
		QARS1-1	F	oSL9730	CTCTTTCCCTACACGACGCTCTTCCGATCT CATGAGTGGATACCATATCCC
			R	oSL9762	CTGGAGTTCAGACGTGTGCTCTTCCGATCT AACTCACTGACTCCTCAG
		OXA1L-1	F	oSL9731	CTCTTTCCCTACACGACGCTCTTCCGATCT CGTGCTAGGGGTATCAG
			R	oSL9763	CTGGAGTTCAGACGTGTGCTCTTCCGATCT AACGAGGCCGAGGTGC
		OXA1L-2	F	oSL9732	CTCTTTCCCTACACGACGCTCTTCCGATCT ATGTGAGGACGCGCTAG
			R	oSL9764	CTGGAGTTCAGACGTGTGCTCTTCCGATCT CATCTCAGTTATCGCAGAC
		OXA1L-3	F	oSL9733	CTCTTTCCCTACACGACGCTCTTCCGATCT TGTGGGTCTGCGATAAC
			R	oSL9765	CTGGAGTTCAGACGTGTGCTCTTCCGATCT AAACGGGATTCATTATGCTAAC
	Primers used in bacterial experiments
	Experiment Category	Description	Orientation	Primer ID	Sequence
	Bacterial Transposition qPCR Assays	Genomic reference gene	F	oSL1177	CATGCAGTATTCCAGGACTC
			R	oSL1178	GGAGAGCAAATCTTGTTGC
		PseCAST, tLR orientation	F	oSL1307	GGAGTGACGGCAGTTATCTG
			R	oSL3695	TCAACGGTGGTATATCCAGTGAT
		PseCAST, tRL orientation	F	oSL1307	GGAGTGACGGCAGTTATCTG
			R	oSL3696	GAATTACAACAGTACTGCGATGAG
		Genomic reference gene, v2	F	oSL4256	CATGCAGTATTCCAGGACTCA
			R	oSL4257	AAGGAGAGCAAATCTTGTTGC
		VchCAST, tRL orientation	F	oSL3696	GAATTACAACAGTACTGCGATGAG
			R	oSL1307	GGAGTGACGGCAGTTATCTG

### Sheet: Supplementary Table 4
	Lampe*, King* et al. 2023
	Supplementary Table 4 | Antibodies used in this study.
	Western Blot Antibodies
	Description	Manufacturer	Cat #
	Anti-Flag	Sigma Aldrich	F3165
	Anti-β-Actin	Cell Signaling	3700S
	Anti-HDAC1	Cell Signaling	5356S
	Anti-alpha-tubulin	Cell Signaling	3873S
	Anti-Mouse-IgG1	Abcam	ab97240
	Anti-Mouse-IgG2b	Abcam	ab97250
